# Charting the Spatial Transcriptome of the Human Cerebral Cortex at Single-Cell Resolution

**DOI:** 10.1101/2024.01.31.576150

**Authors:** Songren Wei, Meng Luo, Pingping Wang, Rui Chen, Xiyun Jin, Chang Xu, Xiaoyu Lin, Zhaochun Xu, Hongxin Liu, Peng Huang, Jiangping Xu, Qinghua Jiang

**Affiliations:** School of Interdisciplinary Medicine and Engineering, Harbin Medical University, Harbin 150000, China; Department of Neuropharmacology, Southern Medical University, Guangzhou 510515, China; Center for Brain Science and Brain-Inspired Intelligence, Guangdong-Hong Kong-Macao Greater Bay Area, Guangzhou 510515, China; School of Life Science and Technology, Harbin Institute of Technology, Harbin 150000, China; Department of Forensic Medicine, Guangdong Medical University, Dongguan 523808, China; Key Laboratory of Mental Health of the Ministry of Education, Southern Medical University, Guangzhou 510515, China; Foshan Maternity & Child Healthcare Hospital, Southern Medical University, Foshan 528000, China

## Abstract

In our pursuit of creating a comprehensive human cortical atlas to understand human intelligence, we examined the single-nuclei transcriptomes of 307,738 cells alongside spatial transcriptomics data from 46,948 VISIUM spots and 1,355,582 Stereo cells. Atlases reveal distinct expression patterns and spatial arrangements of cortical neural cell types. Glutamatergic neurons exhibit precise laminar patterns, often mirroring expression patterns in adjacent cortical regions. Overlaying our atlas with functional networks delineated substantial correlations between neural cell types and cortical region function. Notably, regions involved in processing sensory information (pain) display a pronounced accumulation of extratelencephalic neurons. Additionally, our atlas enabled precise localization of the thicker layer 4 of the visual cortex and an in-depth study of the stabilize the subplate structure, known as layer 6b, revealed specific marker genes and cellular compositions. Collectively, our research sheds light on the cellular foundations of the intricate and intelligent regions within the human cortex.
