## Supplementary Table 1 Sample information and mRNA alignment statistics, for "Charting the Spatial Transcriptome of the Human Cerebral Cortex at Single-Cell Resolution"

### Sheet: Sample information
Supplementary Table 1 - Human Meta Data	NA - Meta data column is not applicable to given patient
	NS - Meta Data was not provided. Unknown whether it was measured.
Study Supplied Meta Data
Experiment	Donor ID	Sample ID (Analysis)	Cortical Region	Abbreviation	Cause of Death	Neurological Disease	RIN	Age	Gender and Ancestry	PMI	Brodmann Area
Post Mortem Human coronal section (VISIUM Spatial Transcriptome)	DonorA	FPPFC-1	frontopolar prefrontal cortex	FPPFC	Abnormal fistula communication between branches of the hepatic artery and the biliary tree leading to episodes of severe biliary hemorrhage	None	7	63	Male, Asian	6	BA10
		FPPFC-2	frontopolar prefrontal cortex	FPPFC			7.5
		DLPFC-1	dorsolateral prefrontal cortex	DLPFC			7.2				BA46
		DLPFC-2	dorsolateral prefrontal cortex	DLPFC			7.3
	DonorB	V1-1	primary visual	V1	Acute circulatory respiratory failure		7.2	39		6	BA17
		V1-2	primary visual	V1			7.2
		V1-3	primary visual	V1			7.7
		M1	primary motor cortex	M1			7.3				BA6 BA4
	DonorE	S1-1	primary somatosensory cortex	S1	Acute effective circulating blood volume reduction; coronary atherosclerotic heart disease and hypertensive heart disease		7.4	60		6	BA123
		S1-2	primary somatosensory cortex	S1			7.4
	DonorD	ITG	Inferior temporal gyrus	ITG	Coronary atherosclerotic heart disease, left ventricular transmural myocardial infarction, cardiac rupture		7.2	61		6	BA20
Post Mortem Human coronal section (Stereo-seq Spatial Transcriptome)	DonorB	SS200001075BR	dorsolateral prefrontal cortex	DLPFC	Acute circulatory respiratory failure	None	7.4	39	Male, Asian	6	BA46
	DonorF	D02069D3	frontopolar prefrontal cortex	FPPFC	Gastric tubular adenocarcinoma with duodenal and lung metastasis, huge gastric antral ulcer, acute lung bleeding	None	8.4	58	Male, Asian	4	BA10
		C02137A5	dorsolateral prefrontal cortex	DLPFC			8.5				BA46
		B02111F5	inferior frontal gyrus/ventrolateral prefrontal cortex	VLPFC			8.4				BA47
		C02137B1	primary motor cortex	M1			8.5				BA6 BA4
		B02111D1	primary somatosensory cortex	S1			8.4				BA123
		B02203D5	the primary somatosensory cortex of the eardrum	S1E			7.5				BA43
		B02203E1	superior temporal gyrus	STG			8.5				BA22
		B02223C3	Inferior temporal gyrus	ITG			7.5				BA20
		B02221E3	Postcentral gyrus	PoCG			8.4				BA5
		B02221E6	Superior parietal lobule	SPL			7.9				BA7
		B02204C5	supramarginal gyrus	SMG			8.4				BA40
		B02222C3	angular gyrus	AG			8.4				BA39
		B02222E1	primary visual	V1			7.5				BA17
	DonorG	A00797C3	inferior frontal gyrus/ventrolateral prefrontal cortex	VLPFC	Coronary atherosclerotic heart disease; diffuse irregular atherosclerotic thickening of the walls of the left anterior descending coronary artery, circumflex artery, and right coronary artery, and the formation of calcifications within plaques; old myocardial infarction in the ventricular septum	None	8.4	54	Male, Asian	4.5	BA47
		A00797C4	primary somatosensory cortex	S1			8.4				BA123
		A00797C5	angular gyrus	AG			8.5				BA39
		A01186A4	primary motor cortex	M1			7.1				BA6 BA4
		A01186B4	dorsolateral prefrontal cortex	DLPFC			7				BA46
		B01012A3	dorsolateral prefrontal cortex	DLPFC			8.6				BA46
		B01012B1	inferior frontal gyrus/ventrolateral prefrontal cortex	VLPFC			8.5				BA47
		B01012B2	dorsolateral prefrontal cortex	DLPFC			8.3				BA46
		B01012B5	frontopolar prefrontal cortex	FPPFC			8.5				BA10
		B01012C2	primary motor cortex	M1			7				BA6 BA4
		B01012C5	primary visual	V1			8.5				BA17
		C00841F3	angular gyrus	AG			7				BA39
		C01331A1	primary somatosensory cortex	S1			8.5				BA123
		D00864D2	supramarginal gyrus	SMG			7.2				BA40
		D00865A4	anterior cingulate cortex	ACC			7				BA24
		D00865A2	anterior cingulate cortex	ACC			7				BA24
	DonorH	A01895B5	dorsolateral prefrontal cortex	DLPFC	Mesenteric rupture; reduced effective circulating blood volume	None	7	44	Male, Asian	6.5	BA46
		C01840E3	supramarginal gyrus	SMG			7				BA40
Post Mortem Human Nuclei (sn-RNA seq)	DonorA	S0206	frontopolar prefrontal cortex	FPPFC	Abnormal fistula communication between branches of the hepatic artery and the biliary tree leading to episodes of severe biliary hemorrhage	None	6.8	63	Male, Asian	6.5	BA10
			dorsolateral prefrontal cortex	DLPFC			7.3				BA46
			inferior frontal gyrus/ventrolateral prefrontal cortex	VLPFC			7.1				BA47
			primary motor cortex	M1			6.5				BA6 BA4
			primary somatosensory cortex	S1			6.2				BA123
			the primary somatosensory cortex of the eardrum	S1E			7.1				BA43
			Postcentral gyrus	PoCG			7				BA5
			primary visual	V1			6.5				BA17
			Inferior temporal gyrus	ITG			6.2				BA20
	DonorB	S0406	frontopolar prefrontal cortex	FPPFC	Acute circulatory respiratory failure	None	7.2	39	Male, Asian	8	BA10
			inferior frontal gyrus/ventrolateral prefrontal cortex	IFG or VLPFC			6				BA47
			primary motor cortex	M1			6.8				BA6 BA4
			primary somatosensory cortex	S1			6				BA123
			the primary somatosensory cortex of the eardrum	S1E			6.2				BA43
			Postcentral gyrus	PoCG			6.2				BA5
			Superior parietal lobule	SPL			6.2				BA7
			supramarginal gyrus	SMG			6.8				BA40
			angular gyrus	AG			6.7				BA39
			anterior cingulate cortex	ACC			6.3				BA24
	DonorC	S0426	primary somatosensory cortex	S1	Cardiopulmonary failure	None	6.2	40	Male, Asian	8	BA123
			Superior parietal lobule	SPL			6.4				BA7
			supramarginal gyrus	SMG			6.7				BA40
			angular gyrus	AG			6.6				BA39
			primary visual	V1			6.3				BA17
			Inferior temporal gyrus	ITG			6.2				BA20
			superior temporal gyrus	STG			6.6				BA22
			anterior cingulate cortex	ACC			6.2				BA24
	DonorD	S0531	frontopolar prefrontal cortex	FPPFC	Coronary atherosclerotic heart disease, left ventricular transmural myocardial infarction, cardiac rupture	None	6.3	61	Male, Asian	8	BA10
			dorsolateral prefrontal cortex	DLPFC			6.4				BA46
			inferior frontal gyrus/ventrolateral prefrontal cortex	IFG or VLPFC			6.2				BA47
			primary motor cortex	M1			6.3				BA6 BA4
			superior temporal gyrus	STG			6.3				BA22
	DonorE	S0916	dorsolateral prefrontal cortex	DLPFC	Acute effective circulating blood volume reduction; coronary atherosclerotic heart disease and hypertensive heart disease	None	6.3	60	Male, Asian	8	BA46
			the primary somatosensory cortex of the eardrum	S1E			6.6				BA43
			Postcentral gyrus	PoCG			6.5				BA5
			Superior parietal lobule	SPL			6.2				BA7
			supramarginal gyrus	SMG			6.6				BA40
			angular gyrus	AG			6				BA39
			primary visual	V1			6.3				BA17
			Inferior temporal gyrus	ITG			6.2				BA20
			superior temporal gyrus	STG			6.7				BA22
			anterior cingulate cortex	ACC			6.2				BA24

### Sheet: snRNA statistics
Sample	reads	data(GB)	mapping rate	cells	mean reads per cell	median genes per cell	total gene detected	median UMI counts per cell
S0206-A1	321619043	44.9297	0.938	5471	58786	2406	31719	4901
S0206-A2	343595922	47.9998	0.943	5305	64768	2491	31782	5249
S0206-A3	380867643	53.2066	0.949	5769	66020	2540	32012	5317
S0206-A4	342030250	47.7811	0.944	6343	53922	2088	31803	3844
S0206-A5	332931667	46.51	0.949	5193	64112	2339	31827	4580
S0206-A6	357782283	49.9816	0.92	3502	102165	2954	31646	6854
S0206-A7	344256444	48.0921	0.955	6776	50805	3735	31865	8666
S0206-A11	328730222	45.9231	0.945	7932	41444	2330	31656	4733
S0206-A12	345890471	48.3203	0.939	6969	49633	2085	31611	3957
S0406-A1	399849397	55.8583	0.938	11234	35593	4405	32284	11248
S0406-A3	374946166	52.3794	0.943	9030	41522	4042	32506	9780
S0406-A4	395193004	55.2078	0.939	7690	51391	3722	32256	8822
S0406-A5	380321490	53.1303	0.942	7487	50798	4268	32250	10999
S0406-A6	380693681	53.1823	0.954	10674	35666	2821	32396	5524
S0406-A7	374120366	52.264	0.942	8845	42297	3388	32293	7275
S0406-A8	399443854	55.8017	0.94	14714	27147	3120	32611	6331
S0406-A9	365269601	51.0276	0.947	10685	34185	3630	32625	7910
S0406-A10	351951591	49.1671	0.946	9774	36009	3725	32457	8226
S0406-A14	346782010	48.4449	0.929	9399	36896	3807	32387	8973
S0426-A5	317890752	44.4088	0.929	5696	55809	2168	31396	4084
S0426-A8	339892121	47.4824	0.96	6970	48765	3964	31887	8892
S0426-A9	338042791	47.224	0.935	5738	58913	2926	31547	6008
S0426-A10	357422135	49.9313	0.946	5913	60447	3887	31704	8994
S0426-A11	377248713	52.701	0.941	5596	67414	2452	31606	4821
S0426-A12	411434673	57.4768	0.949	7817	52633	2619	32186	5203
S0426-A13	365269270	51.0275	0.948	6616	55210	4024	32095	9299
S0426-A14	383252351	53.5397	0.899	5821	65840	2327	31663	4334
S0531-A1	422290383	58.9933	0.953	8082	52251	3393	32230	8323
S0531-A2	367329141	51.3153	0.951	8734	42057	3485	32126	8675
S0531-A3	397694488	55.5573	0.957	7916	50239	3522	32216	9067
S0531-A4	373124963	52.125	0.955	8127	45912	2915	32188	6866
S0531-A13	339922435	47.4866	0.953	6878	49422	3290	31959	8010
S0916-A2	379974343	53.0818	0.918	6655	57096	2836	31898	7098
S0916-A6	384604254	53.7286	0.92	7662	50196	3365	32023	8424
S0916-A7	513435160	71.7261	0.912	5734	89542	3068	31657	7916
S0916-A8	398673823	55.6941	0.928	6338	62902	3274	31685	8790
S0916-A9	404273876	56.4764	0.93	6649	60802	2985	31786	7252
S0916-A10	357959783	50.0064	0.938	6753	53008	3099	31706	7781
S0916-A11	335270915	46.8368	0.905	6082	55125	2831	30836	7085
S0916-A12	309051293	43.174	0.939	6291	49126	3753	31821	9894
S0916-A13	337596236	47.1616	0.939	7051	47879	3199	31786	8296
S0916-A14	332425447	46.4393	0.915	5827	57049	2517	31250	5717
				307738

### Sheet: ST statistics
10X visium
Sample	Number.of.Spots	Number.of.Reads	Mean.Reads.per.Spot	Mean.Reads.Under.Tissue.per.Spot	Median.Genes.per.Spot	Median.UMI.Counts.per.Spot	Total.Genes.Detected
DLPFC_1	4119	411408257	99880.6	87917.5	2643	5572	23069
DLPFC_2	4575	380882776	83253.1	75594.8	1659	3124	22416
FPPFC_1	4605	345343460	74993.2	71948.4	3476	8396	24764
FPPFC_2	4538	375008804	82637.5	76330	2107	3998	22643
ITG	4560	365741465	80206.5	75320.9	2970.5	6601.5	24570
M1	3672	352389124	95966.5	84289.5	3870	9754	24247
S1_1	4115	405920084	98644	92527	2428	5506	23390
S1_2	4152	369379921	88964.3	83444.7	1999.5	4089	23346
V1_1	4574	326929736	71475.7	66319.1	2876.5	6370	24129
V1_2	3905	315449009	80780.8	61555.6	1304	2013	21743
V1_3	4133	377238992	91274.9	85496.8	3169	8014	23781
STEREO
chip	NumberOfbin200	total_reads	mean_reads_per_bin200	median_reads_per_bin200	median_genes_per_bin200	median_UMI_per_bin200	total_genes
A00797C3	7753.5	7911567813	532264	521447	5339	18303	31014
A00797C4	7740.25	6738370661	409752	312853	3851	10664	30961
A00797C5	7843.5	8019198132	436868	359090	3851	9669	31374
A01186A4	8168.5	10714072583	282998	275395	4706	11709	32674
A01186B4	8186.25	9107189613	316256	311737	5083	12220	32745
A01895B5	7954.25	10852436932	586717	541835	4596	12881	31817
B01012A3	7937.25	6714547871	397261	314560	5378	17729	31749
B01012B1	8080	6500864637	410551	392677	7326	31691	32320
B01012B2	7993	7318690724	426511	406787	6062	24455	31972
B01012B5	8070.25	6589284964	376287	365279	7213	31878	32281
B01012C2	8149.5	9649859731	497318	414313	6406	23829	32598
B01012C5	8035.75	11126880235	832870	865581	9899	62423	32143
B02111D1	7983	14069716286	1041165	994187	7151	27376	31932
B02111F5	8099.5	18499989264	1128080	963499	6353	18209	32398
B02203D5	7918	17159538424	1270337	1270337	8318	42708	31672
B02203E1	7977	16756309702	1361401	1315545	9056	44788	31908
B02204C5	7922.25	17286005315	1403221	1109350	8350	31831	31689
B02221E3	7894.5	19767242206	1590879	1227582	6935	22363	31578
B02221E6	7837.25	16445384404	1252232	988533	6765	22310	31349
B02222C3	7997.25	14935706696	1249765	1285757	8815	40186	31989
B02222E1	7859	13474200929	1098434	1019888	8228	34445	31436
B02223C3	7904	17161483992	1385247	1313037	7325	26152	31616
C00841F3	8051.5	9994054818	351392	308920	2661	5788	32206
C01331A1	8100	8629422778	317488	301084	3976	9858	32400
C01840E3	7694.75	11017340769	647763	532418	5535	16937	30779
C02137A5	8078.25	13802263750	784644	660686	5581	15568	32313
C02137B1	7892.25	13500788937	1008671	953408	7676	39621	31569
D00864D2	8123.75	10070844810	472622	453427	4609	12331	32495
D00865A4	7970.5	20672307792	931595	913796	3670	8809	32274
D00865A2	7936	22898178391	582649	563682	3896	10201	31756
D02069D3	7864	19266072427	1507694	1342671	6419	20965	31456
SS200001075BR_E4	7707.5	24116288009	1850440	1669745	8893	44119	31167
