## Supplementary Table 2 Laminar markers for "Charting the Spatial Transcriptome of the Human Cerebral Cortex at Single-Cell Resolution"

### Sheet: Marker gene - L1
p_val_adj	gene
0	SPARC
0	RELN
0	CXCL14
0	AQP4
0	GLUL
0	SLC1A3
0	SLC1A2
0	GJA1
0	CST3
0	SERPINE2
0	ATP1A2
0	MALAT1
0	MT3
0	NKG7
5.01618e-288	AGT
2.4828e-275	MIR9-1HG
3.3555e-271	F3
8.51525e-271	CLU
1.47353e-267	VIM
1.02697e-266	SLC16A9
5.10121e-266	ITGA4
1.5962e-265	PCDHGA2
1.70149e-263	CALB2
4.11727e-263	AHNAK
1.51064e-262	CTSH
5.61563e-258	APOE
3.79798e-254	ADAM33
3.47586e-253	ENSG00000241231
6.0146e-252	CNR1
5.99496e-242	ZRANB2-AS2
1.71829e-238	PLPP3
5.55918e-225	NR2F2
4.07291e-224	ATP1B2
8.45451e-224	SNORC
3.90986e-223	ENSG00000280383
1.17013e-221	SLC6A1
1.93123e-219	MPEG1
1.25038e-217	SLC4A4
3.01609e-216	MT2A
1.4095e-215	ENSG00000272402
2.85428e-214	SPHK1
4.06991e-213	ENSG00000286934
1.7828e-212	MT1G
9.88025e-206	MT1E
5.64426e-202	STOM
3.9781e-197	ACTA2
5.41367e-197	MYH11
5.65818e-197	HCRTR1
3.70748e-192	MSX1
2.77793e-187	CRLF1
1.35862e-186	TUBB2B
2.52167e-186	FAM107A
3.32689e-185	ZGRF1
5.75599e-185	LAMP5
9.35656e-185	CASQ2
2.34002e-184	ENSG00000259235
1.35074e-182	CDK2AP1
2.26289e-180	POU3F4
1.07756e-178	GAD2
2.23573e-178	CYP4F3
7.48171e-178	LRP4
3.28309e-177	APLNR
4.77286e-177	CDCA7
9.37588e-177	AOX1
3.27883e-176	FABP7
6.5457e-176	SLC2A10
2.56191e-175	RGS12
5.99598e-175	CLN6
1.00528e-174	ADGRV1
2.18919e-173	SFRP2
5.75072e-173	ALKAL2
2.96671e-172	TIMP3
1.00011e-171	MMD2
3.77626e-171	IRF7
1.70145e-170	ENSG00000236451
1.08953e-169	LAG3
1.61379e-169	COX4I2
2.05638e-169	DNMT3B
3.68372e-167	MATN4
8.9263e-165	HPCAL1
9.3856e-164	PCDH8
2.08314e-161	NMBR
2.20681e-161	CTF1
3.8966e-161	HCN4
4.83383e-160	MLC1
1.28786e-157	KIF26A
1.38647e-156	ENSG00000261242
4.83856e-156	METTL7A
7.36153e-156	GATM
9.20476e-156	GCNT2
1.26483e-155	DIAPH3
2.14346e-154	FGFR3
2.57308e-154	TES
2.78987e-154	MMP11
5.26452e-154	GFAP
6.26464e-154	EGFL6
7.67504e-154	FZD8
2.65075e-153	GPR143
3.97311e-153	ENSG00000261019
1.9493e-152	PPP1R9A-AS1
2.35414e-152	ENSG00000258302
5.22181e-152	MXRA8
1.5345e-148	SOX2
5.96533e-148	IGFBP7
1.94275e-147	RFX4
2.27653e-147	PTN
3.09866e-147	HLA-A
4.9993e-147	OAF
2.37426e-146	DIRAS2
4.38816e-146	LINC00271
1.20717e-145	NECAB2
1.68263e-145	RXRG
2.39163e-145	AGER
1.32143e-144	DCN
3.39687e-143	ZFP36L1
7.87209e-143	LRIG1
1.29981e-142	ENSG00000276115
1.4224e-142	ZIC3
1.63522e-142	L3MBTL2-AS1
2.65985e-142	CLIC3
2.20651e-141	RFX2
2.27148e-141	WIF1
6.18128e-141	PON2
6.51407e-141	DCXR-DT
1.09363e-139	GSG1
1.32756e-139	ANGPTL1
1.36534e-138	ID4
1.44869e-138	MS4A6A
1.52083e-138	INHBA-AS1
4.59443e-137	PKD1P6-NPIPP1
2.48813e-136	ENSG00000228408
6.80001e-136	GPR37L1
5.10898e-135	KCNA6
1.58211e-134	METRN
1.90664e-134	TPPP
4.8823e-134	ZNRF3
4.51853e-133	TMEM47
6.19842e-133	SLC39A12
4.47356e-131	LIX1
4.53644e-131	ARHGEF26
8.598e-131	HFM1
1.39808e-130	SERPINI2
2.15238e-130	FBLN1
3.77343e-130	IL17D
1.7666e-129	GLIS3
9.06064e-129	RPS27AP5
6.37154e-128	ADAMTS9-AS2
7.153e-128	LCN12
8.06428e-128	RASL12
9.56335e-128	RERGL
2.11805e-127	KIAA0040
2.40446e-127	ENSG00000228484
1.00265e-126	GNG11
1.10976e-126	GIMAP8
1.88945e-125	TMEM71
2.16079e-125	TRIM5
2.21251e-125	ENSG00000270066
4.72152e-125	SULT1C4
6.22156e-125	SLC6A6
1.3353e-124	ENSG00000233393
1.43617e-124	CPE
1.7384e-124	ACVR2B-AS1
1.07566e-123	SCARNA9
2.31645e-123	CLSTN2
3.62781e-123	THSD4
4.91254e-123	ENSG00000254035
7.36372e-123	CYSLTR2
7.91499e-123	GJA4
2.8098e-122	YAP1
2.93069e-122	EGFR
4.29407e-122	S1PR1
5.68295e-121	AEBP1
6.48338e-121	APOM
1.5421e-120	PRTG
1.78166e-120	CCDC170
3.60682e-120	STXBP6
3.98892e-120	CUX2
1.99725e-119	TBX2
2.48962e-119	EDNRB
6.41334e-119	NMI
9.93133e-119	RP2
1.89467e-118	ENSG00000286721
6.88626e-118	AASS
8.20272e-118	SLCO5A1
3.75018e-117	CCDC163
2.07773e-116	C1QL2
6.69445e-115	PTPRZ1
1.18174e-114	NPR3
2.04296e-114	CMKLR1
6.10957e-114	FGF2
7.22474e-114	EFHD2
7.40864e-114	SLC22A3
1.07339e-113	PCDH18
1.17078e-113	THBS1
1.36132e-113	PDE3A
8.75399e-113	CHRDL1
1.52968e-112	CDC42EP4
2.03517e-112	RNF31
2.3321e-112	GOLIM4
3.18138e-112	LINC01625

### Sheet: Marker gene -L2
p_val_adj	gene
0	ENC1
0	RASGRF2
0	CALB2
0	CARTPT
0	C1QL2
0	PCDH8
0	LINC00507
0	CAMK2N1
0	HPCAL1
0	LAMP5
0	CXCL14
0	HOPX
0	SERPINE2
0	NCDN
0	ARPP19
0	SLC1A2
0	ITPKA
0	SOWAHA
4.65158e-301	MT3
7.50488e-301	RTN4
1.10236e-300	CUX2
4.62881e-296	GPM6A
1.19221e-290	GRIA4
1.55404e-275	HS6ST3
5.52293e-274	NPTXR
9.28551e-264	RCN1
6.97577e-243	ATP2B1
1.25176e-242	OLFM1
3.73608e-236	PHYHIP
1.63427e-234	TMEM59L
5.16606e-227	CYP39A1
5.05494e-225	GNAL
1.66884e-223	TRH
3.14457e-222	CNR1
5.79706e-221	TSC22D1
9.30397e-215	PTK2B
1.37436e-210	CBLN2
1.81803e-209	SLC35F1
1.61654e-207	CAMK2A
3.58539e-201	ENSG00000230303
5.94163e-199	VIP
1.45349e-197	ENSG00000272915
2.89241e-196	PPP3CA
1.19606e-192	STRA6LP
4.02335e-186	IGFBP4
6.42175e-185	GLUL
1.84954e-181	CRIP2
5.62839e-180	CKB
1.44358e-179	DEFA5
2.39796e-175	ENSG00000258302
2.94642e-175	PDZD2
1.26687e-174	LINC02256
2.61622e-174	HCG25
8.22838e-168	ERVMER34-1
9.41561e-167	RGS12
7.98838e-163	LINC02606
2.6182e-162	LYRM4-AS1
2.83675e-162	ITGA4
3.52976e-162	C2orf92
4.05512e-162	ENSG00000285852
9.39042e-161	THBS1
1.83756e-160	ENSG00000287778
1.27492e-159	ENSG00000254035
1.88471e-158	PDE8B
3.52325e-158	TSPYL1
6.48384e-157	ADAMTS9-AS2
4.30839e-156	CBLN4
8.11896e-155	NUF2
1.18558e-151	FAM66B
1.99203e-148	ETV1
2.48258e-148	NEUROD1
2.53861e-148	CALM1
5.02789e-147	YWHAZ
5.63412e-146	ENSG00000224819
6.32025e-145	CCDC175
8.92614e-145	ENSG00000260927
3.08016e-144	ENSG00000238009
8.95956e-144	ENSG00000254469
9.97033e-143	WIF1
4.52081e-141	ENSG00000272512
1.27276e-140	LAG3
2.6279e-140	ENSG00000272463
7.28311e-140	ENSG00000286786
6.00112e-139	CDK1
1.25396e-138	ENSG00000228877
3.92335e-138	ENSG00000228528
2.9085e-137	NSG2
2.88927e-136	ENSG00000234913
5.43001e-136	MIS18A-AS1
5.68257e-136	DNMT3B
7.72814e-134	RELN
8.58157e-134	MXRA5
1.33029e-133	CCDC88C
1.88668e-133	MAST3
9.13537e-132	FKBP1A
9.45846e-132	TVP23C
2.55464e-130	NOTUM
3.24855e-130	BTN3A2
1.22042e-129	PKD1P6-NPIPP1
1.2452e-128	ENSG00000265393
2.14665e-128	INHBA-AS1
2.31496e-127	NMI
1.66536e-126	SLCO2A1
2.8584e-126	NFAM1
2.15962e-124	ENSG00000287817
2.43747e-124	ENSG00000272402
4.77435e-124	DACT1
7.37788e-123	SCG2
1.9752e-122	ENSG00000260163
4.03129e-122	ENSG00000286934
1.03965e-121	ENSG00000235100
1.89299e-121	ENSG00000235615
1.97263e-120	CD53
2.19205e-120	TAF7L
4.99204e-120	ENSG00000266680
4.12499e-119	MIR9-1HG
1.41805e-117	TEX22
1.84949e-117	DACH1
7.38209e-115	PLB1
7.0749e-114	GALNT10
1.72154e-113	ENSG00000273026
1.1568e-112	YWHAH
2.3802e-111	EFCAB6
3.87904e-111	CD200R1
4.15092e-111	PRNP
1.63592e-110	TMEM26
3.6412e-110	MIR181A1HG
1.47583e-109	ENSG00000261071
1.82152e-109	DANT2
3.32957e-109	RPS3
6.17962e-109	ENSG00000257433
7.28326e-109	ENSG00000271855
1.23897e-107	WDR5B-DT
6.14281e-107	CD226
9.12743e-107	CD58
1.08938e-106	ENSG00000246889
2.38941e-106	H2AC20
2.33642e-105	NPTN
2.2276e-104	CREG2
9.18911e-104	SFTA1P
6.45061e-102	ZNF860
1.18749e-101	ANKRD20A3P
3.06518e-101	ENSG00000270020
9.21666e-101	ENSG00000273275
5.81754e-100	ENSG00000267397
6.05946e-100	ENSG00000273064
3.47917e-99	PLA1A
4.64852e-99	MVP
1.59602e-98	DLX6-AS1
3.37725e-98	RASAL3
1.17164e-97	ATP1A1
2.03315e-97	LIPC
2.1057e-97	MATN4
9.92112e-97	ENSG00000253762
2.44351e-96	ADIRF-AS1
1.92129e-95	ADAMTS1
4.1189e-95	SERPINF2
6.29877e-95	C15orf62
3.45123e-94	PENK
2.16834e-93	ENSG00000273080
5.56018e-93	ENSG00000283757
8.08206e-93	ENSG00000272529
1.29754e-92	RNASE6
3.70351e-92	ENSG00000249335
1.26391e-90	PCSK1N
1.69145e-90	ENSG00000236449
2.51256e-90	BEX1
5.05294e-90	LINC01535
8.12171e-90	PALMD
9.13669e-90	GPR83
3.39761e-89	ZNF256
2.46998e-88	ENSG00000273987
2.69355e-88	SNAI2
6.88846e-88	ENSG00000268460
9.46944e-88	NPTX2
1.08908e-86	RNF212
1.1148e-86	DCXR-DT
2.59994e-86	TCHH
3.69905e-86	ENSG00000270147
5.54531e-86	ENSG00000248738
9.41463e-86	MCM3AP-AS1
1.33115e-85	ATP1A2
3.90882e-85	PBX4
5.05093e-85	RAD9B
6.19833e-85	ENSG00000286977
1.92149e-84	ZBED6CL
2.05305e-84	PRKCB
3.91568e-84	TTYH1
8.05318e-84	PAPPA2
9.13351e-84	FOXO3B
1.01978e-83	RHCE
2.03873e-83	ENSG00000286724
2.2178e-83	VPS11-DT
2.28923e-83	FOXG1-AS1
3.04898e-83	ENSG00000272995
5.33498e-83	GASK1A
4.4594e-81	BISPR
5.31195e-81	UCP3
1.41895e-80	LINC02254

### Sheet: Marker gene -L3
p_val_adj	gene
0	CARTPT
0	CUX2
0	ADCYAP1
0	CTXN3
0	PCDH8
0	NRGN
0	ENC1
0	CALB1
0	NEFL
0	ENSG00000269707
0	YWHAH
0	ATP1B1
0	HOPX
0	ZNF256
0	ENSG00000272512
0	ENSG00000273007
0	GPX3
0	TSC22D1
0	LMO4
0	ATP1A1
0	OLFM1
0	NEFM
0	VSNL1
0	TMEM178B
0	CAMK2N1
0	CKB
0	PCSK1N
0	MEF2C
0	GAP43
0	INA
0	MDH1
0	ENSG00000278492
0	HSPA8
0	GRIA4
0	GAPDH
0	HS6ST3
0	CALM1
0	NCDN
0	NDUFA4
0	ENSG00000273987
0	GABRA1
0	PTK2B
0	EEF1A2
0	ATP1A3
0	MXRA5
0	ENSG00000275902
0	PKM
0	NSG2
0	CFAP58
0	PHYHIP
0	CAMK2A
0	CALM3
0	CHN1
0	BEX1
0	TPI1
0	VGF
0	TMEM59L
0	CRYM
0	SNCB
0	CBLN4
0	YWHAZ
0	SERPINI1
0	ATRNL1
0	LINC00443
0	ANKRD20A4P
0	PVALB
0	STEAP3
0	ENSG00000270171
0	UBC
1.85521e-302	THY1
9.50276e-301	LINC01721
7.39173e-297	NIBAN3
1.53386e-293	RTN4
6.04715e-292	ATP5F1B
9.03061e-291	RTN3
5.33643e-289	NPTN
2.75011e-286	LINC00621
5.03272e-283	ENSG00000272848
2.708e-282	CALM2
9.83949e-280	CREG2
8.64277e-279	SCN1A
1.75219e-269	ARPP19
2.52849e-264	IMPG1
1.7271e-259	CD27
2.81834e-256	ENSG00000286818
1.48753e-255	NPIPB13
7.77477e-255	GAD1
1.45935e-254	ENSG00000272915
7.95732e-253	SLC22A4
8.25768e-253	VIP
4.28218e-250	COX4I1
2.27314e-248	ENSG00000278192
1.08014e-247	ISM1
2.77607e-245	NECAB1
2.35797e-243	CBLN2
3.41854e-241	ULBP1
1.12811e-239	LINC02717
1.2385e-237	CPLX1
1.9634e-237	ZBED6CL
2.27467e-236	NEUROD1
2.7183e-235	VPS11-DT
7.86017e-235	COL5A2
2.67389e-232	PCOTH
7.37083e-231	ENSG00000285458
1.76602e-230	LAMTOR5-AS1
3.26583e-228	RPS27AP5
3.49819e-228	COX6A1
4.51942e-228	ZHX1-C8orf76
1.39673e-227	ALDOC
4.72565e-227	PLEKHG4B
1.04102e-224	ENSG00000272263
2.09189e-223	ENSG00000263938
3.99052e-223	TAF7L
1.28531e-222	DNAJC3-DT
1.5918e-220	AMDHD1
2.04985e-219	ATP5MK
6.88975e-217	ZNF516-AS1
5.0545e-216	CLSTN1
9.79725e-215	OLFM4
6.85074e-214	CACNA2D4
2.15122e-213	ENSG00000275120
2.61888e-211	IRAK3
4.87718e-209	CFAP57
4.81076e-208	UQCRH
2.5065e-206	LINC00894
2.44688e-205	POU3F1
4.28017e-205	ENSG00000266680
1.05395e-203	KCNC2
5.81636e-202	ENSG00000261026
7.4091e-202	GAS1RR
3.98644e-201	COX6C
1.52628e-199	ENSG00000282021
1.53925e-199	PGAM1
7.52292e-197	GSG1
9.19601e-197	SLC39A10
3.18407e-196	LINC01535
1.96608e-193	PLAU
2.4333e-193	ENSG00000284966
2.66425e-191	CYP39A1
6.65963e-191	ENSG00000248738
3.48457e-190	ENSG00000285106
2.17195e-189	SYCE3
1.47844e-186	MET
1.52711e-186	LINC00426
1.26199e-184	ENSG00000233230
1.28969e-184	ENSG00000272356
1.13415e-183	NUDT13
1.94795e-182	ACVR2B-AS1
2.40034e-182	COLEC10
1.76662e-180	TSPYL1
1.01609e-177	KIAA1671-AS1
1.37382e-177	ADAMTS9-AS2
1.683e-177	STRA6LP
2.20253e-174	MIS18A-AS1
3.13569e-174	LINC02881
6.01168e-174	RNF157-AS1
9.14748e-172	SYP
6.71435e-170	NEFH
8.00761e-170	DEPDC1
5.28746e-169	ENSG00000273449
1.84022e-168	ATP5F1A
8.95182e-168	COX5B
9.00029e-163	ENSG00000288674
1.94229e-161	PRKAR2A-AS1
3.28941e-161	ZNF541
9.68738e-158	ENSG00000236449
3.65734e-157	ENSG00000273472
5.51582e-157	NPBWR1
9.51469e-156	ENSG00000275055
1.10074e-155	VWDE
3.18349e-155	ENSG00000224819
8.77072e-155	ENSG00000254035
1.05578e-153	ANKAR
1.25393e-153	FUT2
2.79411e-153	CAPN12
3.85449e-153	ENSG00000276390
2.08682e-152	MYLK3
1.27016e-150	LINC01550
2.70691e-150	ENSG00000251600
2.44756e-149	ENSG00000260927
4.41825e-148	MGP
1.18673e-147	KIAA0408
1.00505e-145	ENSG00000253730
3.1051e-143	CCDC18
3.16434e-143	ENSG00000261543
2.6935e-141	CALB2
5.21909e-140	ENSG00000286835
3.74068e-139	GAPDHS
5.74374e-138	IL6R
7.29605e-138	ZNF860
5.34019e-137	ENSG00000257176
1.10324e-136	ENSG00000275228
2.10504e-136	LINC02224
5.12985e-135	ENSG00000286282
8.63299e-135	LDHB
1.90099e-134	COL4A4
9.79123e-134	RALGPS2
1.73816e-133	RASAL3
5.81233e-133	LRRC32
3.13993e-132	COL18A1

### Sheet: Marker gene -L4
p_val_adj	gene
0	NEFM
0	NEFL
2.8774e-297	RORB
1.52506e-292	FRMPD2
1.33022e-283	NDUFA4
2.25739e-271	PVALB
3.38563e-259	ATP1B1
6.68941e-256	GAPDH
2.53605e-255	NRGN
2.70487e-251	SEMA6A-AS2
7.49792e-243	LMO4
3.49231e-240	MEF2C
1.45519e-231	WDFY4
1.80335e-231	OLFM1
6.62713e-221	ATP1A1
3.06255e-218	NEFH
2.31056e-217	VAMP1
5.48617e-210	ATP1A3
1.18432e-209	TSC22D1
2.18866e-209	MDH1
2.36974e-204	TUBA1B
1.40352e-201	EEF1A2
3.55597e-199	UQCRH
2.49304e-197	SNCB
2.88361e-194	GPX3
2.54855e-193	GBGT1
7.27491e-193	SERPINI1
3.40428e-192	UCHL1
1.3429e-190	VGF
3.04981e-190	ENSG00000287817
1.5957e-189	ATP5F1B
1.95476e-186	NDRG4
6.76956e-182	CPLX1
1.47427e-181	KCNC2
2.80537e-179	STMN2
8.33226e-176	GABRA1
1.84088e-172	ENSG00000257711
8.35802e-171	TPI1
2.48676e-169	LINC02881
4.41725e-169	ENO2
2.04873e-168	INA
3.35303e-164	ENSG00000284634
6.82461e-160	TPBG
4.6663e-154	HSPA8
3.47834e-153	ENSG00000285106
1.64508e-152	PKM
2.43547e-151	PLCH1
2.03629e-146	ATP5F1A
1.22586e-144	GAP43
3.15336e-138	YWHAH
8.60012e-135	SCN1A
1.10027e-133	ISM1
1.21269e-132	ALDOC
2.32161e-132	SYP
2.32036e-130	ENSG00000253894
2.21718e-129	VSNL1
8.23599e-129	RTN3
6.6521e-127	ATP5MK
3.81004e-125	ENSG00000273007
1.37978e-124	CALM3
2.98927e-123	HDAC2-AS2
4.72382e-123	COX6C
8.63512e-121	COX6A1
8.04893e-119	A1BG
1.14044e-118	EYA2
1.87622e-117	COX7C
1.01387e-113	CKB
2.52985e-113	DCLK1
5.29818e-113	UBC
5.50785e-113	COL5A2
1.76709e-112	MYLK3
2.77867e-112	GNAS
2.48384e-110	SPARCL1
6.17808e-110	STMN1
6.44133e-110	BARX2
4.12081e-109	CCNI
8.9808e-109	STXBP1
3.28536e-107	PLEKHG4B
3.49054e-105	LINC01115.1
4.38717e-103	LINC01990
7.13281e-102	MAP1B
7.74848e-102	HINT1
9.48793e-101	ENSG00000253288
1.03115e-100	SLC43A3
1.16977e-100	HSP90AB1
1.24124e-100	COX5B
4.18708e-100	ENSG00000261215
3.27558e-98	TAGLN3
5.6992e-98	ENSG00000287001
1.3347e-96	RDH5
6.40482e-95	PCDHGA2
4.61331e-94	CLPSL1
6.11802e-92	CALM1
2.90509e-90	UCP3
6.43916e-90	NSF
1.1966e-89	ENSG00000273293
7.86718e-89	COX4I1
8.62518e-89	ENSG00000235615
1.48257e-88	PRKAR1B
1.36293e-87	PAQR5
1.95587e-87	BASP1
4.96628e-87	TSHZ2
9.63749e-87	ACVR2B-AS1
8.69458e-86	SATB1
1.14234e-85	ZNF860
1.2256e-85	SOD1
4.64011e-85	NREP
2.8699e-84	LINC01827
3.07178e-84	SNRPN
5.14307e-84	SERPINA1
8.90398e-84	ZNF410
1.43591e-83	ENSG00000283217
7.22642e-83	PGAM1
4.31836e-82	FZD7
5.27946e-82	ITGB5
7.97207e-82	RUSC1-AS1
1.03999e-81	RNF31
8.57661e-80	CFL1
3.97762e-78	PROCR
4.09973e-78	MPZL3
1.32286e-77	NSG2
1.90007e-77	EIF4A2
2.89361e-77	SYT2
6.11074e-77	FOXH1
7.36458e-77	MIR23AHG
1.58089e-76	LINC01625
2.0057e-76	BEX1
3.82204e-76	KYNU
4.4382e-75	ENSG00000237950
1.5847e-74	DNM1
3.85376e-73	ENSG00000270562
4.58791e-73	C22orf24
1.94282e-72	PFN2
2.85521e-72	BEX3
6.33104e-72	ZNF454
6.77855e-72	LINC01962
1.35906e-71	PPIA
1.75394e-71	TCEANC
8.31115e-70	PIF1
1.19333e-69	ENSG00000278668
3.47815e-68	IQCN
2.01187e-67	ENSG00000254473
6.95009e-67	ENSG00000286330
1.23298e-66	LDHB
3.15494e-65	H2AC20
3.01454e-64	ENSG00000272234
4.69828e-64	DPP4-DT
9.47588e-64	PXDC1
2.44461e-63	ENSG00000286193
3.16411e-63	CD8B2
4.33803e-63	CLSTN1
1.28457e-62	CDR1
6.05742e-61	ENSG00000273369
7.49488e-61	LINC02018
8.76519e-61	POLE2
3.6847e-59	OSMR
3.82975e-59	HIPK1-AS1
9.26171e-59	ENSG00000285162
1.79734e-58	ENSG00000224905
3.64706e-58	SCGN
8.72677e-58	LIPC
1.29185e-57	GGT1
1.33306e-57	ZNF516-AS1
1.36752e-56	ENSG00000269397
1.88003e-56	GPR34
3.40701e-56	LINC01721
4.37997e-56	ITPKB
5.02517e-56	ENSG00000282021
1.40608e-55	ROR1
8.35555e-55	PCSK1N
1.19231e-54	PWRN1
1.40309e-54	WEE1
2.04788e-54	LRRC53
1.32225e-53	LINC02613
1.01949e-52	CD34
5.98708e-52	NID1
8.48859e-52	LINC02723
1.09312e-51	HRCT1
1.60748e-51	RGS9
3.13673e-51	ENSG00000262633
5.94269e-51	PLD4
2.12111e-50	ADORA2B
5.61493e-50	ENSG00000238009
6.08902e-50	ENSG00000288093
1.70807e-49	LHFPL3
8.59864e-49	ENSG00000229334
1.08176e-48	VSIG8
1.52104e-48	ADCY4
1.70785e-48	TRIM58
3.19335e-48	ENSG00000273058
3.69382e-48	ENSG00000273284
3.73676e-48	APLF
8.09935e-48	CHODL
3.07042e-47	C1orf112
3.77993e-47	GRIN3A
8.05579e-47	ENSG00000253503
2.10974e-46	ENSG00000262728
3.51008e-46	VASH2
4.45249e-46	ARHGEF35-AS1
9.03323e-46	KCNJ5

### Sheet: Marker gene -L5
p_val_adj	gene
0	PCP4
0	TMSB10
0	VAT1L
0	TUBB2A
0	SNCG
0	SNAP25
0	MEPE
0	COL13A1
0	HS3ST2
0	PCP4L1
0	STMN1
0	SYT1
0	STMN2
0	TUBA1B
0	PVALB
0	ENSG00000259326
0	PCSK1
0	PEA15
0	NDRG4
0	HSP90AA1
0	UCHL1
0	CD24
0	TAFA3
0	NDUFA4
0	NREP
0	SYN2
0	RTN3
0	SNCA
0	CPLX1
0	DCLK1
0	MDH1
0	SNRPN
0	BASP1
0	FRMPD2
0	MAP1B
0	ENO2
0	TSPAN7
0	NEUROD6
0	YWHAG
0	EEPD1
0	SYP
0	UQCRH
0	KCNC2
0	FAM3C
0	GNAS
0	DNM1
0	CALM3
0	GAPDH
0	ENSG00000272092
0	TPI1
0	EIF4A2
0	SOD1
0	COX7C
0	LINC01115.1
0	SERPINI1
0	SNCB
0	RGS9BP
0	PFN2
0	NSF
0	CFL1
0	RTN1
0	ATP5MK
0	COX6C
0	PLCH1
0	CRYM
0	RAB3C
0	PPIA
0	ATP1A3
0	FXYD6
0	SLC17A7
0	OAZ1
0	ATP5F1B
0	HINT1
0	STXBP1
0	HSP90AB1
0	TAGLN3
0	SMYD2
0	NEFL
0	BEX3
0	EEF1A2
0	CYP26B1
0	ATP5F1A
0	BISPR
0	HSPA8
0	SLC24A2
0	ARL6IP1
0	PRKAR1B
0	TOX
0	NEFM
0	ENSG00000258302
0	ENSG00000277831
0	SATB1
0	CLSTN2
0	LINC02881
0	ENSG00000286391
2.54397e-302	ATP1B1
4.80108e-302	NEFH
2.08131e-299	YWHAB
1.73377e-298	PGAM1
7.18721e-294	PROKR2
7.4731e-293	PREPL
2.19393e-289	SLC12A5-AS1
1.35734e-286	LINC00443
1.70216e-281	MGLL
4.68743e-276	PNMA2
8.87484e-275	CENPF
5.28267e-274	STK31
1.71582e-272	ENSG00000243008
8.87141e-271	ENSG00000272100
2.63853e-268	ENSG00000286909
3.26366e-263	GABRA6
2.53395e-261	BEX1
5.44027e-259	COX6A1
1.36239e-257	ENSG00000259426
2.67694e-251	COX5B
4.71637e-251	ENSG00000231903
1.26354e-250	CACNA2D4
3.23917e-245	ENSG00000277863
5.49049e-245	ACTG1
1.75985e-244	TMEM31
2.14804e-241	ENSG00000250723
1.08913e-239	LINC01415
2.16731e-239	SLC22A9
1.22884e-233	ENSG00000261773
1.6101e-228	MYH11
1.94537e-227	ENSG00000286685
2.43348e-227	TSHZ2
1.47412e-226	ZNF410
1.24224e-221	AMIGO2
3.49987e-220	ENSG00000276390
6.92805e-219	PKM
1.46249e-218	BEX5
4.24344e-217	MORF4L1
3.86988e-216	GRIN3A
1.03924e-214	GAPDHS
1.1756e-209	LRRC53
5.20198e-209	PIF1
3.22687e-205	BVES-AS1
1.10011e-204	ENSG00000254035
6.69634e-204	C15orf62
2.0982e-201	ABCB6
8.96954e-201	SASH3
2.58406e-198	CELF4
1.68082e-196	TRDN
5.55896e-194	ENSG00000261215
6.29081e-193	CLDN16
4.5007e-191	RRH
2.27724e-185	HLA-DOA
1.30344e-184	STAG3
1.54685e-182	ENSG00000278075
1.49266e-180	CEMIP2
2.07626e-180	ANKRD20A3P
1.07249e-178	CALM2
1.22556e-178	ENSG00000270076
3.81815e-178	ENSG00000228877
1.46677e-176	PEBP1
7.67032e-173	MC4R
1.14474e-172	SARAF
2.81247e-170	COX4I1
7.85582e-169	ENSG00000268460
2.29124e-168	GAL
3.60814e-167	NDFIP1
2.29703e-162	VAMP1
7.12075e-162	LDHB
7.86922e-161	CLSTN1
1.63709e-159	CCDC39
6.11046e-154	CD8B2
1.84417e-151	ENSG00000272115
4.61878e-151	SLC26A8
9.62498e-149	ENSG00000273674
6.44764e-147	CYP4Z1
4.40969e-146	KIT
5.64288e-146	ENSG00000232855
4.91283e-143	ITM2B
1.36415e-141	ALDOC
1.83138e-139	ENSG00000259940
2.8237e-136	RMRP
7.26612e-136	ENSG00000273472
1.01467e-135	CCDC144NL-AS1
1.30787e-135	CCNI
5.28379e-135	CPA4
3.60272e-133	AMDHD1
4.93797e-131	ENSG00000271789
4.10864e-130	MAP1A
1.1051e-129	CYSLTR1
6.28924e-127	CD101
1.66487e-125	ISM2
1.01167e-122	CMTM8
2.71253e-120	ENSG00000261659
6.25383e-120	ENSG00000273369
2.77098e-119	GTSE1-DT
2.93529e-114	RNF157-AS1
4.42728e-113	ENSG00000287252
1.11139e-110	ULBP1
2.48173e-105	ENSG00000286379
7.46225e-102	ID3
1.13061e-100	RNF31
1.21209e-100	ENSG00000286389
2.36299e-97	ENSG00000268536
1.04821e-95	PRDM6

### Sheet: Marker gene -L6
p_val_adj	gene
0	NR4A2
0	SMIM32
0	TMEM233
0	ANXA1
0	IL7R
0	SMYD1
0	NTNG2
0	OPRK1
0	NPTX1
0	NPFFR2
0	CCK
0	THEMIS
0	OLFML2B
0	SLIT1
0	MAP2K1
0	MCTP2
0	SSTR2
0	GNG2
0	MRGPRE
0	ISLR
0	LINC01748
0	DIRAS2
0	STK32B
0	RXFP1
0	CHN2
0	ENSG00000285852
0	MREG
0	KRT17
0	LINC01579
0	ENSG00000257711
0	DKK3
0	ENSG00000272263
0	DYNLL1
0	ENSG00000287835
0	PRKCB
0	GPM6A
0	PPP3CA
0	ATP2B1
0	EPB41L4A-DT
0	ENSG00000269949
0	SYT1
0	SNCA
0	RASGRP1
0	CHN1
0	SLC17A7
0	ENSG00000272699
0	CPE
0	AK5
0	CTXN1
0	MYZAP
0	NOTUM
0	FBXL16
0	DENND1C
0	SEMA3E
0	TBR1
0	CLSTN2
0	ENSG00000283907
0	SLC35F1
0	C5AR2
0	SLC6A20
0	CBX2
0	STXBP2
0	DEPDC1B
0	KIF15
0	ENSG00000287241
0	RAD51B
0	ENSG00000273293
0	ENSG00000272915
0	SEMA6A-AS2
0	CCN2
0	CPLX2
0	KYNU
0	BHLHE40-AS1
0	PDZK1
0	B3GALT2
0	ENPP1
0	LINC02611
0	ERAS
0	GPX3
0	DSG2
0	ENSG00000261543
1.08534e-303	YWHAG
3.77893e-303	PPP1R1A
1.2264e-299	SYNPR
1.71226e-299	FZD10-AS1
8.1706e-296	THY1
1.86189e-295	RPS27AP5
6.32612e-290	DBF4B
5.1814e-288	DCHS2
5.19795e-283	ENSG00000277450
1.59371e-279	C8orf88
4.20402e-279	FZD7
4.2983e-276	KCNA1
7.53226e-276	ENSG00000253392
1.73052e-274	RTN1
1.58138e-272	DACH1
2.79393e-270	A1BG
1.24387e-264	CCDC144NL-AS1
8.44865e-263	SNAP25
3.66717e-262	PLIN4
4.52678e-259	FKBP1A
3.3484e-258	ANKRD30B
7.8172e-254	YWHAB
1.17628e-249	BOLA2-SMG1P6
2.97453e-249	CAMK2B
7.70834e-248	ENSG00000284954
6.50123e-247	TUBA1B
2.70053e-245	GLRA3
9.32031e-242	ZNF709
1.96135e-241	POSTN
1.98e-241	CD68
1.53388e-236	ENSG00000236924
2.84043e-230	ARPP19
5.31891e-229	ENSG00000283959
1.44909e-223	CREG2
1.48949e-221	ENSG00000235615
2.00738e-220	ENSG00000287611
1.46705e-218	TPM2
1.93227e-217	RNF212
5.88592e-215	SERPINA1
3.12486e-214	UCHL1
9.17958e-212	SEZ6L
3.33446e-211	PCSK5
1.49724e-206	CLPSL1
2.90944e-206	LINC02882
2.44269e-205	GFRA1
2.69909e-205	ZFHX2-AS1
1.13335e-204	ENSG00000259946
2.17048e-204	PCDH20
1.83259e-203	FOXD4
1.91723e-203	YIPF7
1.52766e-201	LINC01284
1.95035e-200	BTNL9
5.04251e-199	ENSG00000255458
5.93643e-196	ENSG00000235736
1.45701e-194	SLCO2A1
4.57263e-193	DPP4-DT
3.5489e-192	PRNP
1.66786e-191	TSPAN7
1.27012e-187	ACVR2B-AS1
1.44899e-186	ENSG00000286736
2.16137e-186	ENSG00000272953
2.73444e-186	ENSG00000224905
3.16634e-185	DNAH14
1.75749e-184	HBA1
2.28265e-182	LINC01778
6.81208e-182	FILIP1
4.14221e-181	TEAD2
6.8186e-181	ENSG00000267506
5.24196e-175	VAX2
1.17313e-174	ACSM5
2.94755e-174	COL25A1
9.3305e-172	DOK6
1.47017e-171	GNAS
5.44723e-171	NIBAN3
1.56339e-170	EZH2
1.97568e-169	PDZRN4
6.2295e-169	TENM3
7.82075e-169	GAS2L3
1.8873e-163	NETO1
6.17837e-163	ADORA2B
7.29147e-163	ENSG00000249335
2.20599e-161	AKR7A3
1.19445e-160	SSC4D
3.42904e-158	BASP1
1.86381e-157	LRRC53
2.07794e-157	AKR1C1
9.00843e-157	PHKA1
9.30128e-155	ENSG00000215014
6.70776e-153	TRAC
1.28641e-152	NSF
3.67629e-151	CALM2
4.20774e-148	ADRA1B
4.68706e-148	NORAD
1.76516e-143	UBA6-AS1
1.20931e-141	PDLIM1
1.99874e-141	ENSG00000205037
6.13216e-140	BMP3
3.61062e-139	GNB4
9.34724e-139	ZBTB46
1.28006e-138	HSP90AA1
2.46127e-138	TMEM59L
7.71312e-138	ENSG00000287815
9.95414e-138	LCN15
1.32789e-137	UBB
3.44955e-137	PARP9
4.82815e-136	NAALADL2
6.56326e-136	ZNF503-AS2
8.33002e-136	VIT
3.94146e-134	SEMA3D
1.09587e-133	EPB41L4A
2.31982e-130	THPO
1.26901e-129	SYNDIG1L
3.2104e-129	PROCR
3.36661e-129	TSPYL1
8.32247e-129	F10
1.20275e-127	GNMT
1.55975e-127	ENSG00000242628
7.08655e-127	LINC02668
2.3118e-126	SPOCK1

### Sheet: Marker gene -WM
p_val_adj	gene
0	OPALIN
0	PIP4K2A
0	ANLN
0	RASSF2
0	FAM107B
0	SEPTIN4
0	SOX2-OT
0	CLDN11
0	LAMP2
0	ERMN
0	DAAM2
0	NKX6-2
0	MARCKSL1
0	MYRF
0	BOK
0	PAQR6
0	SCD
0	CARNS1
0	MAG
0	EVI2A
0	NDRG1
0	QKI
0	MOG
0	CRYAB
0	ASPA
0	PLEKHB1
0	BCAS1
0	CLDND1
0	ZCCHC24
0	EDIL3
0	CNP
0	PAIP2B
0	SELENOP
0	GLTP
0	ELOVL1
0	PMP22
0	MTUS1
0	TMEM144
0	DOCK5
0	HHIP
0	PLEKHH1
0	SLAIN1
0	CDKN1C
0	RHOU
0	FGF1
0	MOBP
0	SH3TC2
0	CNTN2
0	SOX8
0	GLDN
0	SEMA3B
0	RNASE1
0	PLLP
0	TTYH2
0	CHADL
0	MAL
0	OLIG2
0	HIPK2
0	CERCAM
0	PRR18
0	HSPA2
0	SPP1
0	SLCO1A2
0	UGT8
0	SLC31A2
0	GPR37
0	FOLH1
0	TMEM235
0	VWA1
0	EFHD1
0	GPRC5B
0	PLPP2
0	LIPE
0	CMTM5
0	TMEM125
0	FTH1
0	S100B
0	AQP1
0	ERBB3
0	APOD
0	PLEKHG3
0	AIF1L
0	TP53INP2
0	SOX10
0	ST18
0	KIF1C
0	PDE8A
0	PCSK6
0	DNAH17
0	DYSF
0	QDPR
0	ZDHHC20
0	PRRG1
0	KLK6
0	S1PR5
0	FGFR2
0	ABCA2
0	LRP2
0	CTNNA3
0	AMER2
0	PPP1R14A
0	WIPF1
0	TMEM63A
0	ABCA8
0	SUN2
0	ADAMTS4
0	PKP4
0	SERINC5
0	ZEB2
0	MAP4K4
0	OLIG1
0	ZDHHC9
0	TF
0	CERS2
0	CDK19
0	ENPP2
0	ZFYVE16
0	ENSG00000227544
0	DPYSL5
0	CDC42EP1
0	HAGLR
0	PTMA
0	GSN
0	GJC2
0	ENSG00000207955
0	ERBIN
0	GPM6B
0	ARRDC2
0	LITAF
0	SEMA4D
0	LPAR1
0	FOXO4
0	VAMP3
0	FAM53B
0	C1orf198
0	PCBP4
0	SFRP1
0	PADI2
0	CA14
0	SHTN1
0	HIP1
0	RFTN2
0	LDB3
0	TMEM123
0	RTKN
0	TJAP1
0	OLMALINC
0	LINC00844
0	SLC44A1
0	MAP4K5
0	LDLRAP1
0	SEMA6A
0	FAM221A
0	GAL3ST1
0	ANKRD40
0	ADIPOR2
0	FA2H
0	CD22
0	DYNC1LI2
0	FMNL2
0	TMC6
0	NTM-AS1
0	LINC00320
0	SPOCK3
0	ICOSLG
0	PLAAT3
0	GJB1
0	FLNB
0	CYB5R2
0	USP54
0	CBR1
0	SLCO3A1
0	SHROOM4
0	RFFL
0	ZNF536
0	HEPACAM
0	LHPP
0	SEC14L5
0	KIF13B
0	SPATA13
0	FAM222A
0	TPPP3
0	FNTA
0	CPNE2
0	GAB1
0	WHRN
0	CREB5
0	SLC5A11
0	PRIMA1
0	NDE1
0	TMCC3
0	SPTLC2
0	PSEN1
0	FAR1
0	CYP2U1-AS1
0	ABL1
0	USH1C
0	EFS
0	RNF130
