## Supplementary Table 4 Data of reclustering on spots from WM and layer 6 for "Charting the Spatial Transcriptome of the Human Cerebral Cortex at Single-Cell Resolution"

### Sheet: Clusters statistics
seurat_clusters	Original annotation	sample	total_n
1	L6	DLPFC_1	148
1	L6	DLPFC_2	7
1	L6	FPPFC_1	1
1	L6	FPPFC_2	15
1	L6	ITG	11
1	L6	M1	123
1	L6	S1_1	12
1	L6	S1_2	5
1	L6	V1_1	1
1	L6	V1_2	59
1	L6	V1_3	1
1	L6b	FPPFC_2	87
1	L6b	V1_1	68
1	WM	DLPFC_2	599
1	WM	FPPFC_1	384
1	WM	FPPFC_2	579
1	WM	ITG	744
1	WM	S1_1	793
1	WM	S1_2	868
1	WM	V1_1	1071
1	WM	V1_2	246
1	WM	V1_3	491
2	L6	DLPFC_1	309
2	L6	DLPFC_2	366
2	L6	FPPFC_1	118
2	L6	FPPFC_2	245
2	L6	ITG	278
2	L6	M1	331
2	L6	S1_1	124
2	L6	S1_2	288
2	L6	V1_1	57
2	L6	V1_2	221
2	L6	V1_3	171
2	L6b	FPPFC_2	247
2	L6b	V1_1	209
2	WM	DLPFC_2	916
2	WM	FPPFC_1	283
2	WM	FPPFC_2	460
2	WM	ITG	173
2	WM	S1_1	421
2	WM	S1_2	701
2	WM	V1_1	173
2	WM	V1_2	487
2	WM	V1_3	361
3	L6	DLPFC_1	27
3	L6	DLPFC_2	20
3	L6	FPPFC_1	22
3	L6	FPPFC_2	38
3	L6	ITG	31
3	L6	M1	30
3	L6	S1_1	29
3	L6	S1_2	26
3	L6	V1_1	19
3	L6	V1_2	24
3	L6	V1_3	46
3	L6b	FPPFC_2	21
3	L6b	V1_1	13
3	WM	DLPFC_2	26
3	WM	FPPFC_1	18
3	WM	FPPFC_2	32
3	WM	ITG	49
3	WM	S1_1	40
3	WM	S1_2	69
3	WM	V1_1	36
3	WM	V1_2	17
3	WM	V1_3	25
4	L6	DLPFC_1	195
4	L6	DLPFC_2	617
4	L6	FPPFC_1	529
4	L6	FPPFC_2	607
4	L6	ITG	734
4	L6	M1	319
4	L6	S1_1	700
4	L6	S1_2	621
4	L6	V1_1	698
4	L6	V1_2	360
4	L6	V1_3	783
4	L6b	FPPFC_2	50
4	L6b	V1_1	20
4	WM	DLPFC_2	60
4	WM	FPPFC_1	1
4	WM	FPPFC_2	38
4	WM	ITG	1
4	WM	S1_1	65
4	WM	S1_2	20
4	WM	V1_1	5
4	WM	V1_2	234
4	WM	V1_3	12
5	L6	DLPFC_1	20
5	L6	DLPFC_2	41
5	L6	FPPFC_1	17
5	L6	FPPFC_2	37
5	L6	ITG	20
5	L6	M1	35
5	L6	S1_1	60
5	L6	S1_2	62
5	L6	V1_1	20
5	L6	V1_2	30
5	L6	V1_3	26
5	L6b	FPPFC_2	34
5	L6b	V1_1	13
5	WM	DLPFC_2	54
5	WM	FPPFC_1	28
5	WM	FPPFC_2	36
5	WM	ITG	33
5	WM	S1_1	50
5	WM	S1_2	52
5	WM	V1_1	85
5	WM	V1_2	38
5	WM	V1_3	24

### Sheet: DEG 
cluster	gene	cluster	gene	cluster	gene	cluster	gene	cluster	gene
1	CNP	2	SLC1A2	3	SST	4	SNAP25	5	A2M
1	CRYAB	2	AQP4	3	NPY	4	NR4A2	5	CLDN5
1	SELENOP	2	GJA1	3	ENSG00000283175	4	TMSB10	5	COX4I2
1	SPP1	2	CST3	3	TENT5A	4	SYT1	5	GJA4
1	MAG	2	CRLF1	3	ENSG00000267224	4	VSNL1	5	ADGRG6
1	QKI	2	HPCAL1	3	CEP83-DT	4	ENSG00000287835	5	LINC00426
1	CLDN11	2	CXCL14	3	APOM	4	NEFL	5	ITM2A
1	TF	2	MT1G	3	ENSG00000262668	4	KIT	5	B2M
1	MARCKSL1	2	RELN	3	ENSG00000270076	4	ZNF410	5	FN1
1	SCD	2	USP18	3	ENSG00000278668	4	RTN1	5	GNG11
1	MAL	2	C22orf23	3	MEIKIN	4	ENSG00000265393	5	MMRN2
1	CNTN2	2	LINC02723	3	ABI3	4	FOXD4	5	HLA-B
1	HSPA2	2	SDC2	3	NKILA	4	ENSG00000272699	5	HBB
1	MYRF	2	ADGRV1	3	LINC01473	4	UCHL1	5	SLCO2B1
1	PIP4K2A	2	CALB2	3	HEYL	4	SMYD1	5	BTN2A2
1	PTGDS	2	FBLN1	3	LINC02182	4	NEFM	5	DUSP1
1	SOX2-OT	2	C8orf34-AS1	3	ENSG00000273297	4	IL7R	5	NOTCH3
1	ENPP2	2	SLC4A4	3	LYPLAL1-DT	4	ENSG00000271789	5	TNFSF10
1	EDIL3	2	ITGB4	3	NOS1	4	CHN1	5	ACTA2
1	MOG	2	C16orf74	3	ENSG00000260647	4	LGALS1	5	ECSCR
1	CLDND1	2	MSX1	3	ZBED6CL	4	TUBB2A	5	MAP3K20
1	TMEM144	2	TEKT5	3	RRH	4	ENC1	5	CNN2
1	KLK6	2	GPR83	3	HDHD5-AS1	4	SERPINI1	5	TAGLN
1	APOD	2	RFX8	3	MTBP	4	TUBA1B	5	TGM2
1	CNDP1	2	TSKU	3	ACOX2	4	CCK	5	CFB
1	GPR37	2	SLC7A3	3	ENSG00000273424	4	OLFM1	5	IFI27
1	PPP1R14A	2	ENSG00000246982	3	ENSG00000276390	4	THY1	5	KLF4
1	RNASE1	2	DEPDC1	3	ANGPTL1	4	SPARCL1	5	IGFBP7
1	ERMN	2	NEDD4	3	CORT	4	ENSG00000261215	5	VIM
1	EVI2A	2	ADRA1A	3	TAC1	4	MAP2K1	5	CYP1B1
1	LAMP2	2	CDKN2B	3	LINC02447	4	CDH13	5	EPAS1
1	SEPTIN4	2	ENSG00000282057	3	TMEM14B-DT	4	STMN2	5	VWF
1	EFHD1	2	C19orf38	3	CRHBP	4	YWHAG	5	TGFBR2
1	GSN	2	LINC01579	3	ADORA3	4	MDH1	5	HLA-E
1	OPALIN	2	TEX15	3	CYSLTR2	4	NPTX1	5	HLA-A
1	TTYH2	2	ENSG00000241231	3	COL10A1	4	THEMIS	5	SLC2A1
1	S100B	2	NPBWR1	3	NKX6-3	4	SLC17A7	5	ID1
1	MOBP	2	EYA2	3	ENSG00000287250	4	YWHAH	5	TM4SF1
1	NDRG1	2	ENSG00000272812	3	TEX30	4	NDRG4	5	FOXD1
1	CDKN1C	2	OBI1-AS1	3	COL17A1	4	ENSG00000253894	5	NDUFA4L2
1	FA2H	2	ENSG00000276417	3	ENSG00000260274	4	SNCA	5	KIAA0040
1	GPRC5B	2	VIP	3	RGPD4	4	VAX2	5	KLF2
1	SUN2	2	RXRG	3	LEAP2	4	ENSG00000273473	5	FRZB
1	CARNS1	2	CCDC15	3	RNF152	4	HSPA8	5	IL1R1
1	LHPP	2	TMEM71	3	PAWR	4	LMO4	5	CASP4
1	ELOVL1	2	SOX21-AS1	3	MARCHF3	4	MAP1B	5	IFITM3
1	PLLP	2	NKG7	3	ENSG00000287514	4	ISLR	5	TMC3-AS1
1	UGT8	2	ENSG00000278668	3	LRRC3B	4	OPRK1	5	ACVRL1
1	PLAAT3	2	ENSG00000236924	3	CASP6	4	NSF	5	C11orf96
1	PADI2	2	BISPR	3	ADAMTS16	4	KCTD16	5	MYH11
1	ABCA2	2	FBLN2	3	SRPX	4	ENSG00000268536	5	RERGL
1	HAPLN2	2	ENSG00000272417	3	NMI	4	LINC00242	5	FLT1
1	PMP22	2	ENSG00000228408	3	RTP4	4	CCDC144NL-AS1	5	GIMAP7
1	GPM6B	2	MT1F	3	GIMAP2	4	PROSER2-AS1	5	CASQ2
1	FTH1	2	ATP8B4	3	ENSG00000287710	4	DIRAS2	5	MGP
1	TMEM88B	2	SUCLG2-AS1	3	SOWAHC	4	ENSG00000287241	5	RAB27A
1	LITAF	2	AK7	3	SERPINA1	4	TAGLN3	5	SOD3
1	PLEKHB1	2	CFI	3	A1BG	4	TSPAN7	5	TIMP3
1	AMER2	2	ACADL	3	PYROXD2	4	PRKCG	5	ARHGEF15
1	ENSG00000207955	2	MT3	3	LINC00852	4	GAPDH	5	PROCR
1	AIF1L	2	KCNJ16	3	LAT2	4	YWHAB	5	ITGA4
1	BOK	2	GPNMB	3	DSC2	4	DNM1	5	HIGD1B
1	CERCAM	2	GLRA3	3	ENSG00000228172	4	CALM3	5	FLNA
1	JAM3	2	TMEM14B-DT	3	CHRM2	4	SLC35F1	5	SLC6A13
1	FOLH1	2	CTSH	3	BSPRY	4	IMPG2	5	SRGN
1	GLDN	2	IGFBP4	3	APOBEC3C	4	VGF	5	APOL1
1	BCAS1	2	CCR1	3	GNRH1	4	FHAD1	5	MYL9
1	SLAIN1	2	GJB6	3	CASC2	4	PPP3CA	5	TPM2
1	PCSK6	2	MAF	3	PARD3	4	BASP1	5	WTIP
1	PLEKHH1	2	TMEM100	3	CES3	4	NOP53	5	IFITM2
1	PXK	2	ARHGAP4	3	NXPH2	4	STK32B	5	TMEM154
1	SLC44A1	2	AGT	3	KCTD11	4	LINC01778	5	SQOR
1	DYSF	2	GABRG1	3	STX2	4	GAP43	5	HLA-C
1	CDK18	2	FGFR3	3	ENSG00000231609	4	NRGN	5	PCAT19
1	CBR1	2	TMEM275	3	ENSG00000285669	4	CALM1	5	ST6GALNAC1
1	CDC42EP1	2	CPA4	3	ENSG00000283757	4	CALM2	5	RAMP2
1	SEMA3B	2	SLC1A3	3	LINC02881	4	TUSC8	5	CFH
1	CERS2	2	CLRN3	3	ARHGEF15	4	RTN3	5	IGFBP4
1	NKX6-2	2	ZNF563	3	PGGHG	4	LINC02668	5	ITGB8-AS1
1	ANLN	2	C16orf89	3	CIP2A	4	TBR1	5	ENSG00000212978
1	PREX1	2	MFGE8	3	LRRK2-DT	4	GNAS	5	BMP6
1	FGF1	2	ENSG00000261462	3	PTOV1-AS1	4	RGS4	5	COL4A2
1	LINC00844	2	F3	3	WLS	4	NDUFA4	5	ELOVL7
1	GJB1	2	CALCB	3	ENSG00000260664	4	DYNLL1	5	UBA7
1	S1PR5	2	TMEM220	3	MYLK-AS1	4	GPM6A	5	SNAP23
1	PRR18	2	MPP6	3	LINC01607	4	STMN1	5	CDH23
1	CMTM5	2	NAPA-AS1	3	KLF5	4	ENO2	5	COL18A1
1	SPOCK3	2	ANGPTL1	3	FHAD1	4	TSPYL1	5	UACA
1	ASPA	2	CFAP65	3	NUDT13	4	ATP1B1	5	LINC00926
1	FNTA	2	ENSG00000253503	3	GPR34	4	CREG2	5	MYOF
1	FGFR2	2	ATP1B2	3	RNF122	4	ENSG00000273472	5	RGS5.1
1	LPAR1	2	SFTPD-AS1	3	PSORS1C1	4	RAB3C	5	ABCB1
1	RNF13	2	IGFL2	3	ITGA8	4	DKK3	5	IRF1
1	QDPR	2	MT1A	3	PLEKHA4	4	ENSG00000286282	5	TEAD4
1	RASSF2	2	NEUROD1	3	ENSG00000261094	4	ARPP19	5	SLC6A20
1	PTMA	2	MAP1LC3B2	3	ENSG00000276030	4	NPTN	5	CAV2
1	COL4A5	2	ENSG00000271553	3	H2AC20	4	STXBP1	5	DIPK2B
1	PAIP2B	2	TAC3	3	GPR35	4	ATP5F1B	5	ZNF541
1	MTUS1	2	ENSG00000256955	3	YIPF7	4	CLSTN1	5	SHE
1	SREBF1	2	PTPRZ1	3	ENSG00000262728	4	PRKCB	5	LMO2
1	PLP1	2	FUT2	3	TMEM225B	4	ENSG00000272263	5	ITGA5
1	OLIG1	2	ITPRIPL1	3	ENSG00000273058	4	HSP90AA1	5	BHMT2
1	RHOU	2	CDCA7	3	LINC00237	4	ERVMER34-1	5	RRAD
1	HHIP	2	ARHGAP6	3	GABRQ	4	LINC01284	5	HSPG2
1	ENSG00000227544	2	NOTCH2	3	REL	4	BEX1	5	TES
1	FAR1	2	AEBP1	3	SHROOM4	4	PREPL	5	DCN
1	ZDHHC9	2	PLEKHG2	3	RAB17	4	NYAP2	5	ENG
1	DAAM2	2	PTX3	3	GAP43	4	ENSG00000285106	5	EMP2
1	MID1IP1	2	OR2L2	3	GAB3	4	ATP5F1A	5	DLL4
1	SLC5A11	2	CTXN3	3	ENSG00000280660	4	CPLX2	5	VANGL1
1	LIPE	2	PAX6	3	PIK3AP1	4	CAMK2B	5	SEMA3G
1	LDB3	2	FGF2	3	TMEM47	4	SNRPN	5	ATP1A2
1	GAL3ST1	2	SPON1	3	CAPN3	4	SLC39A10	5	TGFB1I1
1	GLTP	2	TRH	3	SCG2	4	TMEM59L	5	CLIC3
1	SLCO1A2	2	RAB33B-AS1	3	MYOF	4	SYN2	5	FENDRR
1	SLC31A2	2	SERPINF2	3	RBL1	4	SNCB	5	NAALADL1
1	DOCK10	2	VAC14-AS1	3	SIX5	4	TPI1	5	PLA1A
1	FTL	2	CARD10	3	SCARA5	4	PGAM1	5	DKFZP434A062
1	ZNF536	2	SYDE2	3	MDGA2	4	NPR3	5	ANXA2
1	FAXDC2	2	KCNIP4-IT1	3	C18orf54	4	GNG2	5	ICAM3
1	PRRG1	2	GSTM5	3	TRIM21	4	PFN2	5	MCTP2
1	SOX10	2	APCDD1	3	MOV10	4	ENSG00000228877	5	PRTG
1	DNAH17	2	EDNRB	3	FCGR2A	4	OAZ1	5	LEPR
1	DYNC1LI2	2	ELN	3	TSPAN8	4	CABP1	5	PTPRB
1	RHOG	2	APOBEC3G	3	INTS13	4	GABRA1	5	PBX4
1	SOX8	2	CLDN10	3	POU3F4	4	CKB	5	SOX18
1	SYPL1	2	ENSG00000261799	3	SAMD15	4	DENND1C	5	H4C5
1	AGPAT4	2	LINC00472	3	TEAD4	4	ENSG00000273181	5	ADIRF
1	CD9	2	LINC00899	3	ZBTB8B	4	HINT1	5	MSX1
1	ADAMTS4	2	RLBP1	3	ENSG00000272933	4	HSP90AB1	5	SMAD6
1	PCBP4	2	ELOA-AS1	3	ENSG00000279529	4	EIF4A2	5	TAGLN2
1	TMTC2	2	SLC44A3	3	RGS5	4	CPLX1	5	MFGE8
1	FMNL2	2	EGFL6	3	TRIM71	4	EEF1A2	5	CP
1	LRP2	2	OLFML2A	3	FAM189A2	4	PRNP	5	HBA2
1	CHADL	2	DDIT4L	3	ANKRD20A3P	4	MYO1G	5	CARMN
1	OLIG2	2	PTHLH	3	LAMTOR5-AS1	4	ENSG00000278492	5	GIMAP1
1	KCNJ10	2	FAM41C	3	TREM2	4	PPIA	5	DPEP2
1	TUBA1A	2	PLPP3	3	TMEM45A	4	FKBP1A	5	ID3
1	TP53INP2	2	BTBD17	3	ENSG00000228528	4	ENSG00000272402	5	ENTPD1
1	RTKN	2	GPRC5C	3	BRIP1	4	CTXN1	5	SLC38A5
1	SH3TC2	2	ENSG00000262410	3	CLEC2B	4	ATP2B1	5	VAMP5
1	ST18	2	SOX9	3	ENSG00000272800	4	YWHAZ	5	ADAMTS9-AS2
1	PLCL1	2	CCDC62	3	FOXP2	4	RTN4	5	SLC6A12
1	DIP2B	2	NKAIN3	3	EHF	4	NECAB1	5	APOL6
1	DNER	2	FIBIN	3	LINC00653	4	PCSK1	5	KIRREL1
1	CREB5	2	ENSG00000286685	3	ENSG00000276663	4	COX6C	5	RBPMS
1	PLEKHG3	2	ADCYAP1	3	HPDL	4	NCDN	5	KYNU
1	NIPAL4	2	RANBP3L	3	MAP1LC3B2	4	CPE	5	DZIP1L
1	VWA1	2	GABRA6	3	ENSG00000278012	4	ENSG00000272529	5	POGLUT3
1	LIFR	2	SOX2	3	WNT10A	4	AK5	5	IL3RA
1	PLPP2	2	ENSG00000260625	3	ATOH8	4	PKM	5	SERPINH1
1	SPTLC2	2	COL15A1	3	ENSG00000253730	4	PRKAR1B	5	ABCG2
1	PRIMA1	2	SLC16A4	3	MS4A6A	4	CCDC15-DT	5	IL6R
1	SILC1	2	ID4	3	BMF	4	SYP	5	S100A4
1	FAM107B	2	LINC01625	3	SYCE3	4	ATP5MK	5	COLEC12
1	PDE8A	2	S1PR1	3	ENSG00000255468	4	DCLK1	5	CD248
1	GFAP	2	HAUS4	3	PCED1B-AS1	4	ATP1A3	5	SRPK3
1	RFTN2	2	MT2A	3	CFAP58	4	ENSG00000267655	5	EVA1B
1	BIN1	2	ENSG00000270659	3	VGF	4	BEX3	5	ESAM
1	LINC01608	2	EMP3	3	GPD1	4	ENSG00000248115	5	KANK3
1	ATM	2	ZNF665	3	STAT5A	4	NPTX2	5	TINAGL1
1	MAP4K4	2	ENSG00000271833	3	CAPS	4	DARS1-AS1	5	CRIP1
1	PAQR6	2	NBPF14	3	ANKHD1	4	FXYD6	5	ZNF426-DT
1	ENSG00000261329	2	EGFR	3	ENSG00000286724	4	MAP2	5	ATOH8
1	IPO13	2	EMP2	3	TMEM156	4	GNAI2	5	PPT2-EGFL8
1	FAM222A	2	SLC39A12	3	DIPK2B	4	FBXL16	5	CALB1
1	CSRP1	2	PCOTH	3	OCLN	4	ATP1A1	5	RHCE
1	TMEM63A	2	PRELP	3	MPZ	4	ZC3H11A	5	RFX5-AS1
1	MBP	2	VWA2	3	HK2	4	ENSG00000259426	5	ENSG00000280383
1	MYO10	2	ENSG00000277758	3	ZNF350	4	NDFIP1	5	GPX3
1	TYMSOS	2	SERPINE2	3	LINC00943	4	AKR1E2	5	GATA2
1	RDX	2	TMCO4	3	ZNF860	4	PHYHIP	5	ENSG00000286835
1	NTM-AS1	2	ZMYND15	3	KATNA1	4	LDHB	5	RAD51B
1	NPC1	2	SNHG22	3	BEST4	4	YIPF7	5	MATN3
1	CTNNA1	2	MIR181A1HG	3	LINC01902	4	GAS1RR	5	VCAM1
1	PHLDB1	2	ENSG00000226853	3	PCDH20	4	ENSG00000273297	5	TRIOBP
1	FAM53B	2	ENSG00000287900	3	PDE3A	4	ENSG00000275807	5	PIWIL4
1	PTP4A2	2	LINC00592	3	ENSG00000286288	4	KBTBD11-OT1.1	5	ADCY4
1	TRIM59	2	ZNF583	3	GGACT	4	NPTXR	5	EDNRA
1	SERINC5	2	ADGRG1	3	ENSG00000270021	4	SARAF	5	EMP1
1	PLD1	2	EFEMP1	3	PDGFRL	4	ENSG00000241962	5	CYYR1
1	KANK4	2	EZR	3	EPHA6	4	SLC6A20	5	GIMAP4
1	TMEM125	2	LCN15	3	CCDC144NL-AS1	4	LCMT1-AS1	5	SLC22A3
1	PHLPP1	2	ENSG00000282885	3	RXRG	4	PNMA2	5	C1QTNF7
1	ENSG00000257337	2	PAPLN	3	ENSG00000272909	4	KIAA1614-AS1	5	YBX3
1	BEST1	2	NWD1	3	STK32A	4	ENSG00000253392	5	DDX60
1	RAP1A	2	SELENBP1	3	ZFP2	4	TMEM71	5	IFITM1
1	RASGRP3	2	BMPR1B	3	B3GNT5	4	NUP153-AS1	5	TIMP1
1	PAQR8	2	PLCB3	3	FAM178B	4	TESPA1	5	CD93
1	ICOSLG	2	GPC2	3	THNSL2	4	ENSG00000272008	5	DAB2
1	CLIC4	2	SFTA1P	3	LCAT	4	UQCRH	5	USHBP1
1	CCNE2	2	ENSG00000215014	3	TRHDE	4	ENSG00000275769	5	LYVE1
1	DOCK5	2	RFX4	3	EFHC2	4	SEMA6A-AS2	5	MXRA5
1	ABCA8	2	CA3	3	RASAL3	4	ARL6IP1	5	DOCK6
1	APLP1	2	GRIK1	3	ENSG00000285693	4	SPATA1	5	COL4A3
1	ENSG00000258844	2	ZNRF3	3	C4orf47	4	CCDC28A-AS1	5	ITPRIPL2
1	DLL1	2	ENSG00000270001	3	MCUB	4	SOD1	5	ANGPT1
1	NPC2	2	LAMP5	3	ZNRF3	4	CLSTN2	5	CD34
1	TMSB4X	2	LIX1	3	ABCB6	4	TSC22D1	5	THBS1
1	CD22	2	PLTP	3	PKP1	4	ENSG00000287778	5	GBP4
1	DDR1	2	PDCD6IP-DT	3	CEP128	4	CFL1	5	PSMB8
1	TSC22D4	2	DLX6-AS1	3	BTBD11	4	ENSG00000283175	5	MECOM
1	AATK	2	PRTFDC1	3	PLEKHG1	4	COX5B	5	PLPP4
1	HAGLR	2	TRAIP	3	PHYHD1	4	LINC01359	5	SLC19A3
1	C2orf88	2	MT1E	3	CEP295	4	WEE1	5	TGFBR3
1	SHTN1	2	LIMK2	3	ANKRD36	4	RXFP1	5	IFIH1
1	CDH19	2	DPY19L3	3	ZFP36	4	SLIT1	5	PLAT
1	TJAP1	2	VSTM2A	3	ENSG00000268460	4	NKX6-3	5	PAQR5
1	HIP1	2	TMEM272	3	LMCD1	4	SCN1B	5	ENSG00000247934
1	ZCCHC24	2	CHI3L1	3	MTRNR2L6	4	BHLHE40-AS1	5	LINC01415
1	CPM	2	GNMT	3	ENSG00000260293	4	ENSG00000223969	5	RAB11FIP1
1	TMEM98	2	PLEKHG4	3	PLAT	4	KIF15	5	EPHA2
1	PRKCSH	2	RARRES1	3	CCNI2	4	ATRNL1	5	NXN
1	SLC6A9	2	MLC1	3	TMEM71	4	RNF31	5	IL13RA2
1	GJC2	2	FAM189A2	3	SYK	4	MEF2C	5	CEP128
1	MTURN	2	GSG1L	3	RGS9BP	4	IL1RL2	5	STEAP3
1	SFRP1	2	METTL24	3	ENSG00000205037	4	UBC	5	PODXL
1	CLMN	2	MMD2	3	PLAC8L1	4	ENSG00000217702	5	HSPB1
1	TMEM235	2	SLC26A1	3	KIF12	4	ENSG00000288717	5	HEG1
1	RNF125	2	PREX2	3	LINC01359	4	ZNF486	5	HRCT1
1	SLCO3A1	2	LYZ	3	PPP2R1B	4	NORAD	5	ENSG00000229587
1	LDLRAP1	2	DPP4-DT	3	LRRC32	4	RNF157-AS1	5	LINC00636
1	SFT2D1	2	ZNF789	3	TXLNB	4	ENSG00000286846	5	AHNAK
1	ERBB3	2	CDC42EP4	3	GBP2	4	ENSG00000247934	5	CALD1
1	TMBIM1	2	GNG4	3	NBPF12	4	SLCO2A1	5	LINC01816
1	STK3	2	ENSG00000281920	3	SMAGP	4	TEX22	5	S1PR1
1	PICALM	2	APOE	3	GNG8	4	FENDRR	5	COL3A1
1	ITGA2	2	LINC00630	3	CCDC62	4	TMEM26	5	ENSG00000276115
1	TPPP3	2	CCN2	3	PDZK1	4	ANPEP	5	CD8B2
1	FNBP1	2	IKZF1	3	ARSJ	4	HRCT1	5	ABI3BP
1	CNTNAP4	2	CALCRL	3	ATP1A3	4	ENSG00000272234	5	CLEC14A
1	FAM95C	2	ENSG00000259235	3	ENSG00000278011	4	ENSG00000260647	5	CFI
1	PSAT1	2	SLC49A3	3	PNMA2	4	CAMK2A	5	GCNT2
1	SEMA6A	2	FAT1	3	ENSG00000260337	4	RPS27AP5	5	S100A10
1	GLIPR2	2	GRIN2C	3	ENSG00000275392	4	ENSG00000270076	5	ECM2
1	L3MBTL2-AS1	2	PCP4L1	3	ENSG00000288717	4	NIBAN1	5	SP140L
1	SLF2	2	IL33	3	AQP6	4	ENSG00000271857	5	SLC7A11
1	SGK2	2	LYN	3	ENSG00000271780	4	ENSG00000236924	5	LPAR6
1	HIPK2	2	SEMA3E	3	OTOS	4	ENPP1	5	PDE3A
1	SEMA4C	2	PLK5	3	ADARB2-AS1	4	FABP7	5	CPT1A
1	FOXN2	2	PDE3A	3	ENSG00000232721	4	ENSG00000258603	5	ENSG00000276417
1	EFS	2	BDH2	3	GFRA1	4	ENSG00000228528	5	PIK3AP1
1	CPNE2	2	LINC01721	3	EFEMP2	4	LINC00504	5	TXNIP
1	FAM102A	2	ENSG00000259038	3	LINC01778	4	CCDC18	5	TM4SF18
1	DMRT2	2	ENSG00000285996	3	ENSG00000286330	4	ENSG00000253730	5	MYLK2
1	FEZ1	2	LGALS3	3	GNAS	4	ENSG00000276417	5	EMP3
1	CA2	2	MIR9-1HG	3	LTB	4	ENSG00000248738	5	DDX60L
1	RGCC	2	C12orf75	3	RAD9B	4	C5orf47	5	PARP14
1	CD82	2	SERPINB1	3	IP6K3	4	LINC01115.1	5	SLC6A1
1	SNHG5	2	RCN1	3	ENSG00000258526	4	HS3ST2	5	KDR
1	REEP3	2	ENTPD2	3	ENSG00000235994	4	TEX15	5	ADGRF5
1	CCDC88A	2	ENSG00000272733	3	ABCC6	4	SYDE2	5	LUM
1	PRR5L	2	STXBP5-AS1	3	ZNF485	4	ENSG00000228434	5	SPARC
1	ANP32B	2	VWCE	3	ENSG00000273759	4	ENSG00000272915	5	STOM
1	SLC25A13	2	PCDH15	3	SULT1C4	4	ENSG00000285693	5	SOX17
1	NACC2	2	PKD1P6-NPIPP1	3	ENSG00000272599	4	ENSG00000260337	5	COL1A2
1	WIPF1	2	H3-2	3	RAB3B	4	ENSG00000229587	5	ENSG00000262202
1	SMARCC1	2	LINC01827	3	ZNF717	4	TMEM272	5	STK17B
1	AK2	2	SERPINI2	3	HSD3B7	4	LINC01431	5	RAP2C-AS1
1	ZFYVE16	2	NIBAN3	3	LCN12	4	ENSG00000280374	5	MARCHF10
1	VAMP3	2	LRRC37A2	3	ENSG00000232855	4	TLR3	5	PPP1R9A-AS1
1	HEPACAM	2	ZNF497-AS1	3	UBAP2	4	ENSG00000260398	5	PCOTH
1	DPYSL5	2	CLPSL1	3	H2BC21	4	VPS11-DT	5	VEGFD
1	SYNGR2	2	FOLR2	3	CTRL	4	ADAMTS9-AS2	5	HIC1
1	PDK4	2	KIAA0408	3	NPIPB5	4	KCNA1	5	TUBB6
1	TTLL7	2	CD248	3	ENSG00000259522	4	P2RY14	5	NR2F2
1	GM2A	2	ENSG00000228395	3	POT1-AS1	4	SLC6A1	5	PDGFRB
1	SLC48A1	2	ZNF501	3	ZFAND4	4	SCRIB	5	BST2
1	AQP1	2	NES	3	PKD1P6-NPIPP1	4	CYSLTR1	5	IL33
1	WASF2	2	LRP4	3	ZNF563	4	SPAAR	5	PECAM1
1	MOB3B	2	POU3F4	3	ENSG00000285966	4	EPB41L2	5	F10
1	SEMA4D	2	PLB1	3	ZNF577	4	RBBP8	5	ITGA1
1	ADIPOR2	2	PRSS23	3	NEB	4	ENSG00000263305	5	IL13RA1
1	MAP3K11	2	PDLIM3	3	RUNX2	4	ENSG00000236449	5	ENSG00000260647
1	SALL1	2	LMNB1	3	ENSG00000233654	4	LAG3	5	TBXAS1
1	ATP10B	2	SFRP5	3	LINC01315	4	ENSG00000257711	5	GIMAP8
1	FAM124A	2	GLUL	3	LINC01535	4	SYNPR	5	OSMR
1	PACS2	2	SNTB1	3	PRKCH	4	ZNF20	5	RUSC1-AS1
1	ENSG00000228793	2	PBXIP1	3	PRTFDC1	4	C5AR1	5	CYSLTR2
1	MEIS1	2	NPFF	3	ENSG00000284634	4	PCDH8	5	ENSG00000261659
1	MAP7	2	EMID1	3	FOXO1	4	PCDH20	5	POU3F4
1	ENSG00000239922	2	FCGRT	3	C17orf114	4	XRCC2	5	ENSG00000255458
1	SPAG9	2	LINC00507	3	GPR160	4	PLCG1-AS1	5	NAALADL2
1	ZEB2	2	TGFB1I1	3	ENSG00000272941	4	NR2F2	5	NES
1	ENSG00000284968	2	DIPK1C	3	C22orf23	4	EFHD2	5	RELL1
1	HPN	2	ZIC3	3	CXCL5	4	CAMKMT	5	LINC02254
1	SMOC1	2	GAR1-DT	3	RHBDD1	4	COX6A1	5	PGF
1	SLC12A2	2	WLS	3	OCM	4	ENSG00000285852	5	PCBP1-AS1
1	TMIGD3	2	C14orf132	3	SLC1A5	4	SERPINB9	5	COL6A2
1	GALNT7	2	CCDC88C	3	UCP2	4	UBB	5	ZNF502
1	MAN2A1	2	ENSG00000273424	3	P4HA1	4	ENSG00000273369	5	TIE1
1	MAGT1	2	AKR7A3	3	RBPMS	4	HOPX	5	ENSG00000237950
1	RBPJ	2	CDH12	3	H4C5	4	KCNA6	5	MT1E
1	NKX2-2	2	PLK4	3	SAMSN1	4	ENSG00000277662	5	RBM7
1	OLMALINC	2	HSD11B1-AS1	3	ENSG00000247934	4	PEBP1	5	SPAAR
1	ENSG00000272368	2	ADGRF5	3	PLB1	4	COX4I1	5	RBMS2
1	MINDY1	2	SLC2A12	3	TNFSF13B	4	RAD51B	5	ENSG00000271204
1	RRBP1	2	RYR3	3	EHHADH	4	TMEM54	5	ENSG00000261462
1	KLHL4	2	IMPACT	3	RNASE6	4	NTNG2	5	ORAI1
